# A Protein Blueprint of the Diatom CO_2_-Fixing Organelle

**DOI:** 10.1101/2023.10.26.564148

**Authors:** Onyou Nam, Sabina Musial, Manon Demulder, Caroline McKenzie, Adam Dowle, Matthew Dowson, James Barrett, James N. Blaza, Benjamin D. Engel, Luke C. M. Mackinder

## Abstract

Diatoms are central to the global carbon cycle. At the heart of diatom carbon fixation is an overlooked organelle called the pyrenoid, where concentrated CO_2_ is delivered to densely packed Rubisco. Diatom pyrenoids fix approximately one-fifth of global CO_2_, but virtually nothing is known about this organelle in diatoms. Using large-scale fluorescence protein tagging and affinity purification-mass spectrometry, we generate a high-confidence spatially-defined protein-protein interaction network for the diatom pyrenoid. Within our pyrenoid interaction network are 10 proteins with no known function. We show that six of these form a static shell encapsulating the Rubisco matrix of the pyrenoid, with the shell critical for pyrenoid structural integrity, shape, and function. Although not conserved at a sequence level, the diatom pyrenoid shares some architectural similarities to prokaryotic carboxysomes. Collectively, our results support the convergent evolution of pyrenoids across the two main plastid lineages and uncover a major structural and functional component of global CO_2_ fixation.
