## Supplementary material for "A Protein Blueprint of the Diatom CO_2_-Fixing Organelle": Table S4

### Sheet: Sheet1
Table S4. All mEGFP tagged gene IDs used in this study
Gene ID	Uniprot	Gene name	FP tag	Assigned localization	Used in APMS
THAPSDRAFT_7881	B8C7S8	Shell1	mEGFP	Pyrenoid periphery	Yes
THAPSDRAFT_23918	B8C7S9	Shell2	mEGFP	Pyrenoid periphery	No
THAPSDRAFT_7883	B8C7T0	Shell3	mEGFP	Pyrenoid periphery	No
THAPSDRAFT_24512	B8CAG8	Shell4	mEGFP	Pyrenoid periphery	Yes
THAPSDRAFT_3883	B8BW83	Shell5	mEGFP	Pyrenoid periphery	Yes
THAPSDRAFT_8449	B8C9I5	Shell6	mEGFP	Pyrenoid periphery	Yes
4524797 (NCBI ID)	A0T0N5	rbcS	mEGFP, mScarlet-I	Pyrenoid matrix	Yes
THAPSDRAFT_270323	B8C163	cbbx	mEGFP	Pyrenoid matrix	Yes
THAPSDRAFT_4819	B8C0D8	BST1	mEGFP	Pyrenoid penetrating thylakoid/thylakoids	No
THAPSDRAFT_4820	B8C0D9	BST2	mEGFP	Pyrenoid penetrating thylakoid	Yes
THAPSDRAFT_1093	B8BPY6	θCA2	mEGFP	Pyrenoid penetrating thylakoid	No
THAPSDRAFT_6529	B8C4K7	DPC1	mEGFP	Pyrenoid matrix/stroma	Yes
THAPSDRAFT_21081	B8BSI9	DPC2	mEGFP	Pyrenoid matrix	Yes
THAPS_7060	B5YN88	DPC3	mEGFP	Pyrenoid periphery	Yes
THAPS_7227	B5YNP8	DPC4	mEGFP	Pyrenoid matrix	Yes
THAPSDRAFT_21978	B8BW88	Aspartate/glutamate/uridylate kinase domain-containing protein	mEGFP	Stroma	No
THAPSDRAFT_21710	B8BXJ7	Uncharacterized protein	mEGFP	ER	No
THAPSDRAFT_269459	B8C8L9	Gfo/Idh/Moc-A like oxidoreductase N-terminal domain-containing protein	mEGFP	Mitochondria	No
THAPSDRAFT_26366	B8C9Q9	Oxoglutarate/malate translocator	mEGFP	Cytosol	No
THAPSDRAFT_4376	B8BZ40	Phosphoribulokinase	mEGFP	Stroma	No
THAPSDRAFT_5219	B8C2A9	S-malonyltransferase	mEGFP	Stroma	No
THAPSDRAFT_2386	B8BU77	Nucleoside-diphosphate kinase	mEGFP	Mitochondria	No
THAPSDRAFT_25507	B8LDK2	Glycoside hydrolase family 5 domain-containing protein	mEGFP	Cytosol	No
THAPSDRAFT_20928	B8BRI7	2-isopropylmalate synthase	mEGFP	Stroma	No
